# Tissue-specific mutagenesis from endogenous guanine damage is suppressed by Polκ and DNA repair

**DOI:** 10.1101/2025.03.12.642750

**Authors:** Yang Jiang, Moritz Przybilla, Linda Bakker, Foster C. Jacobs, Dylan Mckeon, Roxanne van der Sluijs, Juliëtte Wezenbeek, Joeri van Strien, Jeroen Willems, Alexander E. E. Verkennis, Jamie Barnett, Adrian Baez Ortega, Federico Abascal, Peter W. Villalta, Puck Knipscheer, Inigo Martincorena, Silvia Balbo, Juan Garaycoechea

## Abstract

Knowledge of mutational patterns has expanded significantly, but a persistent challenge is to link these complex patterns to the underlying molecular mechanism or source of DNA damage, especially when that damage is endogenous and not driven by environmental mutagens. Technological advances now allow us to catalogue mutation across tissues or even closely related cell types, but the results are largely descriptive until we identify the endogenous sources of mutation and how they differ across tissues. Here, we combine mouse genetics, advanced sequencing, biochemistry and mass spectrometry to provide a detailed mechanistic understanding of endogenous mutagenesis. We reveal that endogenous guanine adducts are significant drivers of tissue-specific mutagenesis, while the interwoven actions of DNA polymerase Polκ and DNA repair mechanisms are pivotal in mitigating mutagenesis. For the first time, we use untargeted DNA adductomics to characterize new sources of endogenous DNA damage. Our novel approach to understanding endogenous mutational landscapes reveals previously unseen mutational processes and points to vast potential for new discoveries.
