## Supplemental Tables 1 and 2 for "Tissue-specific mutagenesis from endogenous guanine damage is suppressed by Polκ and DNA repair"

### Sheet: 1. overall_burden_binom_result
effect	Estimate (SBS per Mb)	95% CI, lower bound	95% CI, upper bound	p-value
background	0.050918	0.047232	0.054604	1.99463e-161
PolK	0.119193	0.113666	0.12472	0
Xpc	0.212465	0.204359	0.220572	0
Xpa	0.05128	0.044879	0.057682	1.4753e-55
Xpc_PolK	0.078309	0.065747	0.090871	2.47894e-34
Xpa_PolK	0.064102	0.052527	0.075677	1.90963e-27

### Sheet: 2. sbs6_binom_result_table
MutType	effect	estimate (SBS per Mb)	95% CI lower (bonf corrected)	95% CI upper (bonf corrected)	pval	bonf-corr-pval
C>A	PolK	0.0334904	0.0301827	0.0367981	3.37942e-157	2.02765e-156
C>A	Xpa	0.0288422	0.0242443	0.03344	1.6073e-61	9.64379e-61
C>A	Xpa_PolK	0.0294677	0.0207279	0.0382075	5.82451e-19	3.49471e-18
C>A	Xpc	0.0783702	0.0725131	0.0842273	5.70636e-273	3.42381e-272
C>A	Xpc_PolK	0.0269375	0.0177261	0.0361488	1.20749e-14	7.24492e-14
C>A	background	0.00736331	0.00547646	0.00925016	7.37352e-25	4.42411e-24
C>G	PolK	0.0608655	0.0571061	0.064625	0	0
C>G	Xpa	0.0083215	0.00538584	0.0112571	7.51847e-14	4.51108e-13
C>G	Xpa_PolK	0.0215776	0.0134194	0.0297358	2.99637e-12	1.79782e-11
C>G	Xpc	0.0194404	0.0161314	0.0227495	3.48218e-54	2.08931e-53
C>G	Xpc_PolK	0.0248566	0.0174236	0.0322896	1.1186e-18	6.71163e-18
C>G	background	0.00472363	0.00321237	0.00623489	1.63496e-16	9.80973e-16
C>T	PolK	0.0147259	0.0110263	0.0184255	8.5129e-26	5.10774e-25
C>T	Xpa	0.0124878	0.00778116	0.0171944	2.56074e-12	1.53644e-11
C>T	Xpa_PolK	0.010204	0.00286332	0.0175447	0.000245085	0.00147051
C>T	Xpc	0.0496558	0.0440177	0.0552939	1.99384e-119	1.1963e-118
C>T	Xpc_PolK	0.0168954	0.00874968	0.0250411	4.44674e-08	2.66804e-07
C>T	background	0.0166022	0.0137689	0.0194354	6.49757e-54	3.89854e-53
T>A	PolK	0.00779763	0.00540064	0.0101946	9.28235e-18	5.56941e-17
T>A	Xpa	0.00456212	0.0016393	0.00748494	3.82254e-05	0.000229352
T>A	Xpa_PolK	0.00274621	-0.00189859	0.00739101	0.118794	0.712764
T>A	Xpc	0.0415408	0.0370246	0.046057	4.36019e-130	2.61611e-129
T>A	Xpc_PolK	0.00934231	0.00284294	0.0158417	0.000149271	0.000895625
T>A	background	0.00652973	0.00475289	0.00830657	3.15524e-22	1.89314e-21
T>C	PolK	0.00124785	-0.00124678	0.00374247	0.186938	1.12163
T>C	Xpa	-0.00114759	-0.00401008	0.00171491	0.290196	1.74118
T>C	Xpa_PolK	0.00106301	-0.00280623	0.00493224	0.468564	2.81139
T>C	Xpc	0.0129697	0.00946881	0.0164705	1.4558e-22	8.73479e-22
T>C	Xpc_PolK	-0.000676749	-0.00523507	0.00388157	0.695289	4.17173
T>C	background	0.00903047	0.00694091	0.01112	4.09777e-30	2.45866e-29
T>G	PolK	0.00106604	-0.00108377	0.00321585	0.19079	1.14474
T>G	Xpa	-0.00178545	-0.00415092	0.000580007	0.0464412	0.278647
T>G	Xpa_PolK	-0.000956389	-0.00402276	0.00210999	0.410587	2.46352
T>G	Xpc	0.0104883	0.00742614	0.0135506	1.6211e-19	9.72662e-19
T>G	Xpc_PolK	0.000954009	-0.00310033	0.00500835	0.534733	3.2084
T>G	background	0.00666866	0.00487301	0.0084643	1.14883e-22	6.89301e-22
